# Nucleoporins shape germ granule architecture and balance small RNA silencing pathways

**DOI:** 10.1101/2025.01.23.634177

**Authors:** Kun Shi, Ying Zhang, Zhenzhen Du, Symonne C Liu, Xinyu Fan, Heng-Chi Lee, Donglei Zhang

## Abstract

Animals have evolved distinct small RNA pathways, including piRNA and siRNA, to silence invasive and selfish nucleic acids. piRNA pathway factors are concentrated in perinuclear germ granules that frequently associate with nuclear pore complexes (NPCs). However, the factors mediating germ granule-NPC association and the functional relevance of such association remain unknown. Here we show that the conserved nucleoporins NPP-14 (NUP-214) and NPP-24 (NUP-88), components of the cytoplasmic filaments of NPC, play critical roles in anchoring germ granule to NPC and in attenuating piRNA silencing In *C. elegans*. Proximity labeling experiments further identified EPS-1 (enhanced piRNA silencing) as a key germ granule factor contributing to germ granule-NPC interaction. In *npp-14*, *npp-24,* or *eps-1* mutant animals, we observed fewer but enlarged, unorganized germ granules, accompanied by the over-amplification of secondary small RNAs at piRNA targeting sites. Nonetheless, we found this enhancement of piRNA silencing comes at the cost of dampened RNAi efficiency and RNAi inheritance. Together, our studies uncovered factors contributing to germ granule-NPC association and underscored the importance of spatial organization of germ granules in balancing small RNA silencing pathways.
