## Supplementary Table 2 for "Nucleoporins shape germ granule architecture and balance small RNA silencing pathways"

### Sheet: Sheet1
Strain	Genotype	Source	Method
N2	Wild type	CGC
DZ712	prg-1(dz42[turboID::3xha::prg-1]) I	This study	CRISPR/Cas9
DZ771	npp-14(dz7) I	This study	CRISPR/Cas9
DZ775	hjSi396[dpy-30p::mruby::pgl-1] I; axIs1595[pie-1p::gfp::npp-9(orf)::npp-9(3'UTR) + unc-119(+)]	This study	Cross
DZ780	npp-14(dz7) gfp::prg-1 flag::mCherry::glh-1 I	This study	Cross
DZ786	npp-14(dz7) I; pid-1(xf14) mjls144[Pmex-5::egfp::his-58::21UR-1_as::tbb-2(3'UTR)] II; xfIs117[Ppid-1::pid-1::mCherry::V5::pid-1(3'UTR); Cbr-unc-119] V	This study	Cross
DZ788	npp-14(dz7) mut-16::gfp I	This study	Cross
DZ794	znfx-1(gg634[ha::tagrfp::znfx-1]) II; pgl-1(ax3122[pgl-1::gfp]) IV	This study	Cross
DZ795	npp-14(dz7) I;znfx-1(gg634[ha::tagrfp::znfx-1]) II; pgl-1(ax3122[pgl-1::gfp]) IV	This study	Cross
DZ804	npp-14(dz7) hjSi396[dpy-30p::mruby::pgl-1] I; axIs1595[pie-1p::gfp::npp-9(orf)::npp-9(3'UTR) + unc-119(+)]	This study	Cross
DZ814	npp-14(dz43[3xha::gfp::npp-14]) I; pgl-1(gg547[pgl-1::3xflag::tagrfp]) IV	This study	Cross
DZ816	npp-14(dz7) I; ustIs45[mex-5p::gfp::his-58::tbb-2(3'UTR)] II	This study	Cross
DZ817	npp-14(dz44[3xha::tagrfp::npp-14]) I; axIs1595[pie-1p::gfp::npp-9(orf)::npp-9(3'UTR) + unc-119(+)]	This study	Cross
DZ835	npp-14(dz45[turboID::3xha::npp-14]) I	This study	CRISPR/Cas9
DZ841	npp-24(dz12) II	This study	CRISPR/Cas9
DZ850	npp-24(dz12) II; gfp::prg-1 flag::mCherry::glh-1 I	This study	Cross
DZ852	npp-24(dz12) II; npp-14(dz44[3xha::tagrfp::npp-14]) I; axIs1595[pie-1p::gfp::npp-9(orf)::npp-9(3'UTR) + unc-119(+)]	This study	Cross
DZ855	dzSi1[pie-1p::turboID::3xha::pie-1(3'UTR)] IV	This study	MosSCI
DZ863	csr-1(dz46[3xflag::csr-1]) IV; pid-1(xf14) mjls144[Pmex-5::egfp::his-58::21UR-1_as::tbb-2(3'UTR)] II; xfIs117[Ppid-1::pid-1::mCherry::V5::pid-1(3'UTR); Cbr-unc-119] V	This study	Cross
DZ864	npp-14(dz7) I; csr-1(dz46[3xflag::csr-1]) IV; pid-1(xf14) mjls144[Pmex-5::egfp::his-58::21UR-1_as::tbb-2(3'UTR)] II; xfIs117[Ppid-1::pid-1::mCherry::V5::pid-1(3'UTR); Cbr-unc-119] V	This study	Cross
DZ865	npp-24(dz12) pid-1(xf14) mjls144[Pmex-5::egfp::his-58::21UR-1_as::tbb-2(3'UTR)] II; xfIs117[Ppid-1::pid-1::mCherry::V5::pid-1(3'UTR); Cbr-unc-119] V	This study	Cross
DZ878	npp-24(dz47[3xflag::tagrfp::npp-24]) II; axIs1595[pie-1p::gfp::npp-9(orf)::npp-9(3'UTR) + unc-119(+)]	This study	Cross
DZ879	npp-14(dz7) I; npp-24(dz47[3xflag::tagrfp::npp-24]) II; axIs1595[pie-1p::gfp::npp-9(orf)::npp-9(3'UTR) + unc-119(+)]	This study	Cross
DZ885	mip-1(dz17) III	This study	CRISPR/Cas9
DZ889	ddx-19(dz21) II	This study	CRISPR/Cas9
DZ896	mip-1(dz17) III; pid-1(xf14) mjls144[Pmex-5::egfp::his-58::21UR-1_as::tbb-2(3'UTR)] II; xfIs117[Ppid-1::pid-1::mCherry::V5::pid-1(3'UTR); Cbr-unc-119] V	This study	Cross
DZ898	hrde-1(dz48[3xflag::hrde-1]) III; pid-1(xf14) mjls144[Pmex-5::egfp::his-58::21UR-1_as::tbb-2(3'UTR)] II; xfIs117[Ppid-1::pid-1::mCherry::V5::pid-1(3'UTR); Cbr-unc-119] V	This study	CRISPR/Cas9
DZ899	npp-14(dz7) I; hrde-1(dz48[3xflag::hrde-1]) III; pid-1(xf14) mjls144[Pmex-5::egfp::his-58::21UR-1_as::tbb-2(3'UTR)] II; xfIs117[Ppid-1::pid-1::mCherry::V5::pid-1(3'UTR); Cbr-unc-119] V	This study	Cross
DZ902	wago-1(dz49[3xflag::wago-1]) I; pid-1(xf14) mjls144[Pmex-5::egfp::his-58::21UR-1_as::tbb-2(3'UTR)] II; xfIs117[Ppid-1::pid-1::mCherry::V5::pid-1(3'UTR); Cbr-unc-119] V	This study	CRISPR/Cas9
DZ905	npp-14(dz7) wago-1(dz50[3xflag::wago-1]) I; pid-1(xf14) mjls144[Pmex-5::egfp::his-58::21UR-1_as::tbb-2(3'UTR)] II; xfIs117[Ppid-1::pid-1::mCherry::V5::pid-1(3'UTR); Cbr-unc-119] V	This study	CRISPR/Cas9
DZ912	prg-1(dz24) I; pid-1(xf14) mjls144[Pmex-5::egfp::his-58::21UR-1_as::tbb-2(3'UTR)] II; xfIs117[Ppid-1::pid-1::mCherry::V5::pid-1(3'UTR); Cbr-unc-119] V	This study	CRISPR/Cas9
DZ916	prg-1(dz28)2nd npp-14(dz7)1st I; pid-1(xf14) mjls144[Pmex-5::egfp::his-58::21UR-1_as::tbb-2(3'UTR)] II; xfIs117[Ppid-1::pid-1::mCherry::V5::pid-1(3'UTR); Cbr-unc-119] V	This study	CRISPR/Cas9
DZ925	gfp::prg-1 I; mip-1(dz51[mip-1::tagrfp::3xflag]) III	This study	Cross
DZ942	npp-14(dz31)2nd prg-1(dz24)1st I; pid-1(xf14) mjls144[Pmex-5::egfp::his-58::21UR-1_as::tbb-2(3'UTR)] II; xfIs117[Ppid-1::pid-1::mCherry::V5::pid-1(3'UTR); Cbr-unc-119] V	This study	CRISPR/Cas9
DZ953	npp-24(dz12) II; hjSi396[dpy-30p::mruby::pgl-1] I; axIs1595[pie-1p::gfp::npp-9(orf)::npp-9(3'UTR) + unc-119(+)]	This study	Cross
DZ954	orIs13 [pie-1p::gfp::npp-22(genomic)::pie-1(3'UTR) + unc-119(+)]; ocfIs5 [pie-1p::mCherry::npp-1::pie-1(3'UTR) + unc119(+)]	This study	Cross
DZ956	wago-1(dz52[3xflag::gfp::wago-1]) I; znfx-1(gg634[ha::tagrfp::znfx-1]) II	This study	Cross
DZ957	npp-14(dz7) wago-1(dz52[3xflag::gfp::wago-1]) I; znfx-1(gg634[ha::tagrfp::znfx-1]) II	This study	Cross
DZ959	simr-1[ust365(simr-1::tagrfp)] I; wago-4(gg620[3xflag::gfp::wago-4]) II	This study	Cross
DZ960	npp-14(dz7) simr-1[ust365(simr-1::tagrfp)] I; wago-4(gg620[3xflag::gfp::wago-4]) II	This study	Cross
DZ961	eps-1(dz35) III; pid-1(xf14) mjls144[Pmex-5::egfp::his-58::21UR-1_as::tbb-2(3'UTR)] II; xfIs117[Ppid-1::pid-1::mCherry::V5::pid-1(3'UTR); Cbr-unc-119] V	This study	CRISPR/Cas9
DZ964	npp-14(dz7) I; orIs13 [pie-1p::gfp::npp-22(genomic)::pie-1(3'UTR) + unc-119(+)]; ocfIs5 [pie-1p::mCherry::npp-1::pie-1(3'UTR) + unc119(+)]	This study	Cross
DZ972	ddx-19(dz39) pid-1(xf14) mjls144[Pmex-5::egfp::his-58::21UR-1_as::tbb-2(3'UTR)] II; xfIs117[Ppid-1::pid-1::mCherry::V5::pid-1(3'UTR); Cbr-unc-119] V	This study	CRISPR/Cas9
DZ974	eps-1(dz53[3xflag::tagrfp::eps-1]) III	This study	CRISPR/Cas9
DZ978	eps-1(dz35) III	This study	Cross
DZ979	npp-14(dz7) I; eps-1(dz53[3xflag::tagrfp::eps-1]) III	This study	Cross
DZ980	mip-1(dz17) eps-1(dz53[3xflag::tagrfp::eps-1]) III	This study	Cross
DZ981	eps-1(dz53[3xflag::tagrfp::eps-1]) III; pgl-1(ax3122[pgl-1::gfp]) IV	This study	Cross
DZ985	eps-1(dz35) III; znfx-1(gg634[ha::tagrfp::znfx-1]) II; pgl-1(ax3122[pgl-1::gfp]) IV	This study	Cross
DZ991	npp-11(ok1599) I; pid-1(xf14) mjls144[Pmex-5::egfp::his-58::21UR-1_as::tbb-2(3'UTR)] II; xfIs117[Ppid-1::pid-1::mCherry::V5::pid-1(3'UTR); Cbr-unc-119] V	This study	Cross
DZ1005	mip-1(dz17) III; npp-14(dz43[3xha::gfp::npp-14]) I; pgl-1(gg547[pgl-1::3xflag::tagrfp]) IV	This study	Cross
DZ1007	eps-1(dz53[3xflag::tagrfp::eps-1]) III; axIs1595[pie-1p::gfp::npp-9(orf)::npp-9(3'UTR) + unc-119(+)]	This study	Cross
DZ1010	npp-14(dz7) I; eps-1(dz53[3xflag::tagrfp::eps-1]) III; pgl-1(ax3122[pgl-1::gfp]) IV	This study	Cross
DZ1016	pgl-1(gg547[pgl-1::3xflag::tagRFP]) IV; axIs1595[pie-1p::gfp::npp-9(orf)::npp-9(3'UTR) + unc-119(+)]
DZ1017	npp-14(dz7) I; pgl-1(gg547[pgl-1::3xflag::tagRFP]) IV; axIs1595[pie-1p::gfp::npp-9(orf)::npp-9(3'UTR) + unc-119(+)]
DZ1025	npp-14(dz7) gfp::prg-1 I; mip-1(dz51[mip-1::tagrfp::3xflag]) III	This study	Cross
DZ1034	eps-1(dz53[3xflag::tagrfp::eps-1]) III; pgl-1(gg640[pgl-1::3xflag::mCardinal]) IV; axIs1595[pie-1p::gfp::npp-9(orf)::npp-9(3'UTR) + unc-119(+)]	This study	Cross
DZ1038	eps-1(dz55[gfp::eps-1]) III	This study	CRISPR/Cas9
DZ1053	mut-16::gfp simr-1[ust365(simr-1::tagRFP)] I	This study	Cross
DZ1054	npp-14(dz7) mut-16::gfp simr-1[ust365(simr-1::tagRFP)] I	This study	Cross
DZ1063	eps-1(dz55[gfp::eps-1]) mip-1(dz51[mip-1::tagrfp::3xflag]) III	This study	Cross
DZ1067	eps-1(dz35) III; mut-16::gfp simr-1[ust365(simr-1::tagRFP)] I	This study	Cross
HCL125	gfp::prg-1 flag::mCherry::glh-1 I	Chen et al., 2020	CRISPR/Cas9
RB1290	npp-14(ok1389) I (out cross once)	This study	Cross
RFK647	pid-1(xf14) mjls144[Pmex-5::egfp::his-58::21UR-1_as::tbb-2(3'UTR)] II; xfIs117[Ppid-1::pid-1::mCherry::V5::pid-1(3'UTR); Cbr-unc-119] V	Rodrigues et al., 2019	Cross
SHG366	ustIs45[mex-5p::gfp::his-58::tbb-2(3'UTR)] II	Xu et al., 2018	MosSCI
