## Supplementary Table 3 for "Nucleoporins shape germ granule architecture and balance small RNA silencing pathways"

### Sheet: Sheet1
Oligo	Purpose	Sequences (5′ to 3′)
DZ1212	Universal reverse primer for T7 in vitro transcription kit	AAAAGCACCGACTCGGTGCCACTTTTTCAAGTTGATAACGGACTAGCCTTATTTTAACTTGCTAtgctgTTTCcagcaTAGCTCTAAAAC
DZ2408	npp-14 sgRNA4 forward primer for T7 in vitro transcription kit	TAATACGACTCACTATAGGACCGACATCTTTCACATCAGTTTTAGAGCTATGCTG
DZ2414	npp-14 sgRNA1 forward primer for T7 in vitro transcription kit	TAATACGACTCACTATAGGCAAGTGTGGAAATGAAAGTGTTTTAGAGCTATGCTG
DZ2415	npp-14 sgRNA2 forward primer for T7 in vitro transcription kit	TAATACGACTCACTATAGGCGGGTGTCTGATCAGAAGGGTTTTAGAGCTATGCTG
DZ2416	npp-14 sgRNA3 forward primer for T7 in vitro transcription kit	TAATACGACTCACTATAGGAAGATGGCATAACTCGTCTGTTTTAGAGCTATGCTG
DZ2420	Forward primer, genotyping npp-14(dz7)	cccgttttttcttatgccagacatccttttgaac
DZ2423	Reverse primer, genotyping npp-14(dz7)	TGTCGTCATTGTTGTGGTCGCAGTTG
DZ2452	Forward primer, genotyping gfp::npp-14	ggcgcactttgagtgcaagcttacgcg
DZ2453	Reverse primer, genotyping gfp::npp-14	GGGTGATTTTGTAACCAAGAAGAC
DZ2541	csr-1 sgRNA forward primer for T7 in vitro transcription kit	TAATACGACTCACTATAGGAGATGTTCAGGGCAAGTCTGTTTTAGAGCTATGCTG
DZ2542	npp-24 sgRNA1 forward primer for T7 in vitro transcription kit	TAATACGACTCACTATAGGATGAGATGGGTGATGAGCAGTTTTAGAGCTATGCTG
DZ2543	npp-24 sgRNA2 forward primer for T7 in vitro transcription kit	TAATACGACTCACTATAGGGCGAGAACAAACTGAATACGTTTTAGAGCTATGCTG
DZ2547	Forward primer, genotyping 3xflag::csr-1	gttgatcgtttctttcccgttc
DZ2548	Reverse primer, genotyping 3xflag::csr-1	CTGGCACTCATTGTTGTAAG
DZ2551	Forward primer, genotyping npp-24(dz12)/ 3xflag::tagrfp::npp-24	ctccatcgacactcgacagagag
DZ2552	Reverse primer, genotyping 3xflag::tagrfp::npp-24	CCTTCCAGAATCACATAGTCGC
DZ2554	Reverse primer, genotyping npp-24(dz12)	ttggtaccacatcttagcttcttac
DZ2569	hrde-1 sgRNA forward primer for T7 in vitro transcription kit	TAATACGACTCACTATAGGATAATTTTGTCGAGCAAGTGTTTTAGAGCTATGCTG
DZ2572	Forward primer, genotyping 3xflag::hrde-1	aatctcaatcaggacggtaaagc
DZ2573	Reverse primer, genotyping 3xflag::hrde-1	TCGGAGTAGAGAACATTGGTG
DZ1775	wago-1 sgRNA forward primer for T7 in vitro transcription kit	TAATACGACTCACTATAGGGATGCGGTTGTGGTGGATGGTTTTAGAGCTATGCTG
DZ1779	Forward primer, genotyping 3xflag::wago-1	tccgtagtttgccctttcttc
DZ1780	Reverse primer, genotyping 3xflag::wago-1	TTCGCACCATCCTCAACctg
DZ2579	mip-1 sgRNA1 forward primer for T7 in vitro transcription kit	TAATACGACTCACTATAGGACCAACTATCCTTATCCGAGTTTTAGAGCTATGCTG
DZ2582	mip-1 sgRNA2 forward primer for T7 in vitro transcription kit	TAATACGACTCACTATAGGctcagaagtgacattcactGTTTTAGAGCTATGCTG
DZ2583	Forward primer, genotyping mip-1(dz17)	gttcatagacgttagcatgtaagg
DZ2590	Forward primer, genotyping mip-1-tagrfp::3xflag	cgttccgttttcggatcaagactagc
DZ2591	Reverse primer, genotyping mip-1(dz17)/ mip-1::tagrfp::3xflag	ttatttgagtggcccgtcggaagagctctc
DZ2584	ddx-19 sgRNA1 forward primer for T7 in vitro transcription kit	TAATACGACTCACTATAGGAATCACAACCAATGAGAGGGTTTTAGAGCTATGCTG
DZ2585	ddx-19 sgRNA2 forward primer for T7 in vitro transcription kit	TAATACGACTCACTATAGGCTAGCTCTACCAAATTCGAGTTTTAGAGCTATGCTG
DZ2586	Forward primer, genotyping ddx-19(dz21)	ccacgaaatttcacgttctc
DZ2587	Reverse primer, genotyping ddx-19(dz21)	gagtcaacaatgtcaaggaaagc
DZ2704	prg-1 sgRNA1 forward primer for T7 in vitro transcription kit	TAATACGACTCACTATAGGAATCCAGAATCGATCGGTGGTTTTAGAGCTATGCTG
DZ2705	prg-1 sgRNA2 forward primer for T7 in vitro transcription kit	TAATACGACTCACTATAGGTTGTCACGAAGACATCCATGTTTTAGAGCTATGCTG
DZ2706	prg-1 sgRNA3 forward primer for T7 in vitro transcription kit	TAATACGACTCACTATAGGccgaactccatttttccagGTTTTAGAGCTATGCTG
DZ2707	Forward primer, genotyping prg-1(dz24)	TTGAGTTTCGCGCTCGGGATATC
DZ2708	Reverse primer, genotyping prg-1(dz24)	CTCAAGCATGGTAAATTACCCTCTTC
DZ2724	Forward primer, genotyping npp-11(ok1599)	GGTTCTACCGCTCCTGCAAC
DZ2732	Reverse primer, genotyping npp-11(ok1599)	GTAGTTGCAGCTCCTTTAAGTCC
DZ2726	f56c9.6 sgRNA1 forward primer for T7 in vitro transcription kit	TAATACGACTCACTATAGGcgATGGAGAGAGTGAACgtGTTTTAGAGCTATGCTG
DZ2727	f56c9.6 sgRNA2 forward primer for T7 in vitro transcription kit	TAATACGACTCACTATAGGAAGACTGTTAGACAGACGGGTTTTAGAGCTATGCTG
DZ2728	Forward primer, genotyping f56c9.6(dz35)	acctcgtcacgttctatagaattc
DZ2729	Reverse primer, genotyping f56c9.6(dz35)	ggaaactatttacgactgagcttgc
DZ2742	Reverse primer, genotyping 3xflag::tagrfp::f56c9.6, combined with DZ2728	ATGAAGAGAGATCGTTAGC
DZ2422	Forward primer, genotyping npp-14(ok1389)	ATCCTGACGGCTCTCAGAGACATCG
DZ2748	Reverse primer, genotyping npp-14(ok1389)	GTGCAAACGGATTATTTCCACC
DZ2809	Forward primer, genotyping gfp::eps-1	gtagaatgaggtcacctgcgtattc
DZ2368	Reverse primer, genotyping gfp::eps-1	GTGCCCATTAACATCACCATCTAATTC
DZ2847	polyUG-tailed RNA smFISH probe	Cy5-(CA)10
DZ2848	polyA-tailed RNA smFISH probe	ATTO647N-(T)30
